# Transcriptomic and network analyses of an alcohol-induced peripheral neuropathy model identify putative role for histone demethylase *Jmjd1c*

**DOI:** 10.1101/2025.10.06.680792

**Authors:** Walker D. Rogers, Lauren Moncayo, Zain Akbar, Madison Cruz, Abdel-Rahman Dahman, Ammar Mohiuddin, M Imad Damaj, Michael F. Miles

**Author notes:** **Corresponding authors:** Michael Miles, MD, PhD, and M. Imad Damaj, PhD **E-mail:**. Contributed equally to the manuscript (Walker D. Rogers, Lauren Moncayo).

## Abstract

**Background:** Alcohol-induced peripheral neuropathy (AIPN) is a painful and prevalent condition associated with chronic alcohol use, yet its molecular underpinnings remain poorly understood. Because the analgesic effects of ethanol may reinforce alcohol consumption, elucidating the mechanisms driving AIPN is essential. This study aimed to identify ethanol-regulated gene expression patterns in the nervous system of a mouse model of AIPN.

**Methods:** Male (n = 10) and female (n = 12) C57BL/6J mice were administered either an ethanol-containing Lieber-DeCarli liquid diet at 5% or an isocaloric control diet for four weeks. Ethanol consumption was recorded daily for the experimental group. After the drinking protocol, spinal cord and dorsal root ganglia tissues were collected for RNA sequencing.

**Results:** Ethanol-regulated genes were identified for each sex-tissue group using DESeq2, and results were compared to known rodent neuropathic pain gene signatures. Weighted gene co-expression network analysis (WGCNA) identified modules of co-expressed genes associated with ethanol administration. Hub genes with high intramodular connectivity were identified for ethanol-correlated modules. Of the 14 identified hub genes, 10 have been previously implicated in pain or neuropathy, including *Jmjd1c*, *Phf8*, and *Gas6*, which emerged as particularly strong candidates for involvement in AIPN pathophysiology.

**Conclusions:** These findings provide novel insights into the gene networks underlying AIPN and nominate specific genes for future functional studies.
