## Supplementary material for "Transcriptomic and network analyses of an alcohol-induced peripheral neuropathy model identify putative role for histone demethylase *Jmjd1c*": TableS3

### Sheet: ReadMe
These tables represent the "neuropathy signature" from the Pokhilko et al. paper (S3A) and the overlapping genes between that set and ethanol DEGs for each sex-tissue group from the present study (S3B-E)

### Sheet: S3A Pokhilko Genes
SYMBOL	ENSEMBL
Sprr1a	ENSMUSG00000050359
Npy	ENSMUSG00000029819
Anxa10	ENSMUSG00000031635
Tex16	ENSMUSG00000034555
Tex16	ENSMUSG00000079460
Wdr63
Sic6a4
Rnd1	ENSMUSG00000054855
Mc4r	ENSMUSG00000047259
4933403008Rik
Pkd211
Lamb3	ENSMUSG00000026639
Gal	ENSMUSG00000024907
Tmprssllf
Ecel1	ENSMUSG00000026247
Lipn	ENSMUSG00000024770
Cckbr	ENSMUSG00000030898
Trem2	ENSMUSG00000023992
Atf3	ENSMUSG00000026628
Vmn2r78	ENSMUSG00000091962
4930544M13Rik	ENSMUSG00000051758
Slfn10-ps	ENSMUSG00000121398
Slc1a7	ENSMUSG00000008932
Gpr151	ENSMUSG00000042816
Car1	ENSMUSG00000027556
Kcnk16	ENSMUSG00000023387
Pkhd1	ENSMUSG00000043760
Hao1	ENSMUSG00000027261
Fst	ENSMUSG00000021765
Nts	ENSMUSG00000019890
Oas1e	ENSMUSG00000066867
Mcoln2	ENSMUSG00000011008
Sez61
Acvr1c	ENSMUSG00000026834
A630023A22Rik	ENSMUSG00000095493
Slfn9	ENSMUSG00000069793
Sox11	ENSMUSG00000063632
Stmn4	ENSMUSG00000022044
Lmo7	ENSMUSG00000033060
Tnni1	ENSMUSG00000026418
Liph	ENSMUSG00000044626
Sectm1b	ENSMUSG00000039364
Speer4a	ENSMUSG00000073119
Colec10	ENSMUSG00000038591
Rin1	ENSMUSG00000024883
Glis3	ENSMUSG00000052942
Pmaip1	ENSMUSG00000024521
Sema6a	ENSMUSG00000019647
Loxl2	ENSMUSG00000034205
Gadd45a	ENSMUSG00000036390
Mmp16	ENSMUSG00000028226
Csf1	ENSMUSG00000014599
Anxa1	ENSMUSG00000024659
Smim3	ENSMUSG00000038059
Flrt3	ENSMUSG00000051379
Shisa9	ENSMUSG00000022494
Flnc	ENSMUSG00000068699
Sdc1	ENSMUSG00000020592
Corin	ENSMUSG00000005220
Draxin	ENSMUSG00000029005
S100a11	ENSMUSG00000027907
Ctss	ENSMUSG00000038642
Lgals3	ENSMUSG00000050335
Adam8	ENSMUSG00000025473
Cyp4b1	ENSMUSG00000028713
Galnt6	ENSMUSG00000037280
Hrk	ENSMUSG00000046607
Ccr5	ENSMUSG00000079227
Nfil3	ENSMUSG00000056749
C5ar2	ENSMUSG00000074361
Krt19	ENSMUSG00000020911
Tmc5	ENSMUSG00000030650
Xdh	ENSMUSG00000024066
Cx3cr1	ENSMUSG00000052336
Chl1	ENSMUSG00000030077
Tnfrsf1b	ENSMUSG00000028599
Tmem159
Gm9866
Il17ra	ENSMUSG00000002897
Itga7	ENSMUSG00000025348
Cd84	ENSMUSG00000038147
Fyb	ENSMUSG00000022148
Hhipl1	ENSMUSG00000021260
Cyplbl
Cd109	ENSMUSG00000046186
Tecta	ENSMUSG00000037705
Sh3bp2	ENSMUSG00000054520
Serpinb1a	ENSMUSG00000044734
Pik3cg	ENSMUSG00000020573
Gap43	ENSMUSG00000047261
5930412G12Rik
Rhoq	ENSMUSG00000024143
Abca1	ENSMUSG00000015243
Sertm1	ENSMUSG00000056306
Il13ra1	ENSMUSG00000017057
Ltbp1	ENSMUSG00000001870
Man1a	ENSMUSG00000003746
Slc15a3	ENSMUSG00000024737
Akr1b8	ENSMUSG00000029762
Fam163a	ENSMUSG00000015484
Csrnp1	ENSMUSG00000032515
Bach1	ENSMUSG00000025612
Tnik	ENSMUSG00000027692
Pxdc1	ENSMUSG00000021411
Plin2	ENSMUSG00000028494
Cacna2d1	ENSMUSG00000040118
Ildr2	ENSMUSG00000040612
Pappa2	ENSMUSG00000073530
Mpeg1	ENSMUSG00000046805
Tgif1	ENSMUSG00000047407
Jun	ENSMUSG00000052684
Fosl2	ENSMUSG00000029135
Cckar	ENSMUSG00000029193
Camk1	ENSMUSG00000030272
Csf2rb2	ENSMUSG00000071714
Il4ra	ENSMUSG00000030748
Vash2	ENSMUSG00000037568
B230319C09Rik	ENSMUSG00000051844
Star	ENSMUSG00000031574
Ms4a7	ENSMUSG00000024672
Al427809
Chst2	ENSMUSG00000033350
Casp3	ENSMUSG00000031628
Fam111a	ENSMUSG00000024691
Col5a3	ENSMUSG00000004098
Stat5a	ENSMUSG00000004043
Adcyap1	ENSMUSG00000024256
Ier5	ENSMUSG00000056708
Ephb2	ENSMUSG00000028664
Plat	ENSMUSG00000031538
Wisp1
Pip5kl1	ENSMUSG00000046854
Lgals1	ENSMUSG00000068220
Lama5	ENSMUSG00000015647
C4b	ENSMUSG00000073418
Pappa	ENSMUSG00000028370
Emp1	ENSMUSG00000030208
Fam196a
Atp8b1	ENSMUSG00000039529
Rgs20	ENSMUSG00000002459
Rab31	ENSMUSG00000056515
Tes	ENSMUSG00000029552
Tubb6	ENSMUSG00000001473
Csf2rb	ENSMUSG00000071713
Ly6a	ENSMUSG00000075602
Pros1	ENSMUSG00000022912
Runx2	ENSMUSG00000039153
Casp4	ENSMUSG00000033538
Trf	ENSMUSG00000032554
Met	ENSMUSG00000009376
Acvr1	ENSMUSG00000026836
Bmp1	ENSMUSG00000022098
Ahr	ENSMUSG00000019256
Al593442
Zfp804a	ENSMUSG00000070866
Gm19461	ENSMUSG00000101693
Sphkap	ENSMUSG00000026163
Map7d2	ENSMUSG00000041020
Tmem229b	ENSMUSG00000046157
Nefm	ENSMUSG00000022054
Unc80	ENSMUSG00000055567
Htr1b	ENSMUSG00000049511
Vsnl1	ENSMUSG00000054459
Gm765
Opcml	ENSMUSG00000062257
Pls1	ENSMUSG00000049493
Slco5a1	ENSMUSG00000025938
Frmpd4	ENSMUSG00000049176
Etv1	ENSMUSG00000004151
Kcns1	ENSMUSG00000040164
Cntn6	ENSMUSG00000030092
Epn3	ENSMUSG00000010080
Nefh	ENSMUSG00000020396
Cnnm1	ENSMUSG00000025189
Hs3st2	ENSMUSG00000046321
Ndst4	ENSMUSG00000027971
Snap25	ENSMUSG00000027273
Hapln4	ENSMUSG00000007594
Arhgef4	ENSMUSG00000037509
Kcnip1	ENSMUSG00000053519
Gria2	ENSMUSG00000033981
Epha6	ENSMUSG00000055540
Galm	ENSMUSG00000035473
Glb1l2	ENSMUSG00000036395
Vamp1	ENSMUSG00000030337
Cor06
Abcd2	ENSMUSG00000055782
Asic1	ENSMUSG00000023017
Hrasls
Slc1a1	ENSMUSG00000024935
Pcp4l1	ENSMUSG00000038370
Frrs1l	ENSMUSG00000045589
Esrrg	ENSMUSG00000026610
Kcnk1	ENSMUSG00000033998
Fam19a2
Scn1a	ENSMUSG00000064329
Scrt1	ENSMUSG00000048385
Ankrd34c	ENSMUSG00000047606
Fndc5	ENSMUSG00000001334
Onecut1	ENSMUSG00000043013
Kcnj3	ENSMUSG00000026824
Cpb1	ENSMUSG00000011463
Ckmt1	ENSMUSG00000000308
Rgs6	ENSMUSG00000021219
Lancl3	ENSMUSG00000047344
Gabrb2	ENSMUSG00000007653
Kcnh7	ENSMUSG00000059742
Gm16551	ENSMUSG00000066477
Cdh12	ENSMUSG00000040452
Chrm2	ENSMUSG00000045613
Kndc1	ENSMUSG00000066129
Kcnh5	ENSMUSG00000034402
Aifm3	ENSMUSG00000022763
Kcnc3	ENSMUSG00000062785
Hs3st4	ENSMUSG00000078591
Lgi3	ENSMUSG00000033595
Fam81a	ENSMUSG00000032224
Inpp5j	ENSMUSG00000034570
Wdr72	ENSMUSG00000044976
Agtr1b	ENSMUSG00000054988
Cntn4	ENSMUSG00000064293
Vwc21
Oprl1	ENSMUSG00000027584
B3gat1	ENSMUSG00000045994
Htr3a	ENSMUSG00000032269
Kcng4	ENSMUSG00000045246
Oprd1	ENSMUSG00000050511
Htr3b	ENSMUSG00000008590
Vstm2b	ENSMUSG00000039257
Igsf21	ENSMUSG00000040972
Gm13446	ENSMUSG00000086555
Fbxo40	ENSMUSG00000047746
Zswim2	ENSMUSG00000034552
6430571L13Rik	ENSMUSG00000037977

### Sheet: S3B Male DRG-Pokhilko Overlap
Intersecting Genes
RGS6
VSTM2B
LGI3
JUN
GALM
HAPLN4
PIP5KL1
SCRT1
SDC1
ADCYAP1
ASIC1
OPRL1
AHR
KCNK1
HS3ST2
FNDC5
GAL
TMEM229B
GM16551
CSF1
CACNA2D1
FLNC
OPRD1
KCNS1
VASH2
CPB1
CASP4
CHL1
CKMT1
EMP1
C4B
GM19461
NEFH
ABCA1
SLFN9

### Sheet: S3C Male SC-Pokhilko Overlap
Intersecting Genes
FOSL2
RAB31
TRF
SCRT1
GALNT6
GRIA2
HAPLN4
KCNG4
MPEG1
LGI3
CSF1
KCNC3
TMEM229B
TNIK
KCNH7
CACNA2D1
PIK3CG
IL17RA
NEFM
TNNI1
HTR1B
ARHGEF4
FNDC5
COL5A3
CASP3
MMP16
NEFH
UNC80
RIN1
KCNH5
JUN
PLS1
ADAM8
PIP5KL1
ITGA7

### Sheet: S3D Female DRG-Pokhilko Overlap
Intersecting Genes
MAN1A
SERPINB1A
SDC1
MET
CCKAR
CHST2
LAMA5
EPHB2
PXDC1
HTR3A
COL5A3
EMP1

### Sheet: S3E Female SC-Pokhilko Overlap
Intersecting Genes
ASIC1
