## Supplementary material for "Transcriptomic and network analyses of an alcohol-induced peripheral neuropathy model identify putative role for histone demethylase *Jmjd1c*": TableS5

### Sheet: Readme
Module	WGCNA module color
Module Size	number of genes in module
DEG Count	number of ethanol DEGs from corresponding sex-tissue group
Overlap	number of genes overlapping between EtOH DEGs and WGCNA module members
p.value	p-value for the Fisher's exact test of overlap
OddsRatio	odds ratio for Fisher's exact test
FDR	false discovery rate p-value corrected for four sex-tissue analyses
SexTissue	sex-tissue group for analysis

### Sheet: TableS5
Module	ModuleSize	DEG_Count	Overlap	p.value	OddsRatio	FDR	SexTissue
blue	2316	781	495	1.44817e-231	12.7039	1.44817e-229	Female DRG
brown	1529	910	439	8.21588e-227	12.5786	4.10794e-225	Male DRG
brown	1975	2196	715	6.70212e-182	5.20447	2.23404e-180	Male SC
turquoise	2267	2196	550	5.10589e-58	2.55468	1.27647e-56	Male SC
lightcyan	405	910	73	6.25179e-20	4.06427	1.25036e-18	Male DRG
blue	1592	111	46	8.09554e-19	6.78572	1.34926e-17	Female SC
yellow	998	111	37	2.31363e-18	8.01512	3.30518e-17	Female SC
purple	435	781	61	8.27307e-14	3.35492	1.03413e-12	Female DRG
greenyellow	372	2196	87	1.47275e-08	2.10735	1.63639e-07	Male SC
magenta	583	910	50	0.0009834	1.6658	0.009834	Male DRG
turquoise	2114	111	22	0.0239409	1.68749	0.217645	Female SC
green	1066	910	71	0.0439833	1.25957	0.338333	Male DRG
red	996	2196	147	0.0402436	1.18265	0.335363	Male SC
yellow	1155	2196	165	0.0785283	1.13691	0.498698	Male SC
salmon	354	2196	55	0.0797916	1.24971	0.498698	Male SC
blue	2137	2196	294	0.106177	1.0905	0.624573	Male SC
cyan	319	781	22	0.0663643	1.45303	0.47403	Female DRG
darkgrey	281	910	20	0.133891	1.33829	0.743841	Male DRG
pink	454	781	27	0.170523	1.2377	0.897492	Female DRG
purple	546	910	30	0.506582	1.01011	1	Male DRG
red	900	910	48	0.582026	0.977289	1	Male DRG
royalblue	329	910	17	0.623583	0.945321	1	Male DRG
orange	252	910	6	0.994598	0.419803	1	Male DRG
lightyellow	332	910	8	0.997909	0.423792	1	Male DRG
greenyellow	465	910	13	0.998083	0.492259	1	Male DRG
turquoise	2342	910	86	0.999992	0.626834	1	Male DRG
grey60	399	910	5	0.999998	0.216111	1	Male DRG
tan	450	910	4	1	0.152049	1	Male DRG
darkgreen	310	910	1	1	0.0551905	1	Male DRG
midnightblue	414	910	2	1	0.0822841	1	Male DRG
yellow	1170	910	24	1	0.34651	1	Male DRG
pink	602	910	2	1	0.0558514	1	Male DRG
blue	1668	910	11	1	0.10448	1	Male DRG
black	849	910	0	1	0	1	Male DRG
darkturquoise	295	910	0	1	0	1	Male DRG
lightgreen	354	910	0	1	0	1	Male DRG
darkred	322	910	0	1	0	1	Male DRG
salmon	429	910	0	1	0	1	Male DRG
cyan	417	910	0	1	0	1	Male DRG
grey	6	910	0	1	0	1	Male DRG
darkturquoise	238	2196	24	0.922649	0.755472	1	Male SC
lightyellow	263	2196	24	0.977218	0.675296	1	Male SC
darkorange	205	2196	13	0.999258	0.454495	1	Male SC
saddlebrown	197	2196	11	0.999784	0.396779	1	Male SC
lightcyan	301	2196	19	0.999939	0.450724	1	Male SC
skyblue	197	2196	7	0.999999	0.246664	1	Male SC
darkred	246	2196	6	1	0.166733	1	Male SC
white	199	2196	3	1	0.102249	1	Male SC
orange	218	2196	3	1	0.0930926	1	Male SC
darkgrey	222	2196	2	1	0.060603	1	Male SC
cyan	352	2196	9	1	0.174001	1	Male SC
tan	359	2196	9	1	0.170439	1	Male SC
pink	451	2196	15	1	0.227303	1	Male SC
darkgreen	239	2196	2	1	0.0561906	1	Male SC
purple	383	2196	10	1	0.177498	1	Male SC
grey60	299	2196	4	1	0.0900092	1	Male SC
green	1028	2196	2	1	0.0122872	1	Male SC
black	792	2196	20	1	0.167558	1	Male SC
steelblue	194	2196	0	1	0	1	Male SC
grey	121	2196	0	1	0	1	Male SC
midnightblue	315	2196	0	1	0	1	Male SC
royalblue	252	2196	0	1	0	1	Male SC
lightgreen	291	2196	0	1	0	1	Male SC
magenta	423	2196	0	1	0	1	Male SC
lightyellow	282	781	13	0.62712	0.938669	1	Female DRG
grey60	301	781	10	0.927646	0.663887	1	Female DRG
turquoise	3045	781	130	0.966914	0.840638	1	Female DRG
tan	393	781	4	0.999996	0.195833	1	Female DRG
lightgreen	299	781	1	1	0.0640752	1	Female DRG
greenyellow	419	781	2	1	0.0909241	1	Female DRG
salmon	381	781	1	1	0.0499706	1	Female DRG
black	481	781	1	1	0.0392924	1	Female DRG
green	1255	781	4	1	0.0573479	1	Female DRG
yellow	1269	781	1	1	0.0140776	1	Female DRG
midnightblue	313	781	0	1	0	1	Female DRG
brown	1686	781	9	1	0.0939169	1	Female DRG
red	971	781	0	1	0	1	Female DRG
royalblue	263	781	0	1	0	1	Female DRG
lightcyan	307	781	0	1	0	1	Female DRG
magenta	448	781	0	1	0	1	Female DRG
darkred	248	781	0	1	0	1	Female DRG
grey	82	781	0	1	0	1	Female DRG
grey60	497	111	2	0.852092	0.588614	1	Female SC
lightgreen	465	111	1	0.958698	0.31173	1	Female SC
tan	600	111	1	0.983908	0.239426	1	Female SC
red	889	111	1	0.997918	0.158547	1	Female SC
green	959	111	1	0.998739	0.146298	1	Female SC
brown	1493	111	0	1	0	1	Female SC
salmon	597	111	0	1	0	1	Female SC
black	806	111	0	1	0	1	Female SC
greenyellow	644	111	0	1	0	1	Female SC
magenta	767	111	0	1	0	1	Female SC
lightcyan	527	111	0	1	0	1	Female SC
royalblue	402	111	0	1	0	1	Female SC
purple	731	111	0	1	0	1	Female SC
pink	782	111	0	1	0	1	Female SC
cyan	535	111	0	1	0	1	Female SC
lightyellow	423	111	0	1	0	1	Female SC
grey	130	111	0	1	0	1	Female SC
midnightblue	534	111	0	1	0	1	Female SC
